# Meta-Analysis of Urinary Metabolite GWAS Studies Identifies Three Novel Genome-Wide Significant Loci

**DOI:** 10.1101/2024.06.25.600593

**Authors:** Jihan K. Zaki, Jakub Tomasik, Jade McCune, Oren Scherman, Sabine Bahn

## Abstract

Genome-wide association studies (GWAS) have substantially enhanced the understanding of genetic influences on phenotypic outcomes; however, realizing their full potential requires an aggregate analysis of numerous studies. Here we represent the first comprehensive meta-analysis of urinary metabolite GWAS studies, aiming to consolidate existing data on metabolite-SNP associations, evaluate consistency across studies, and unravel novel genetic links. Following an extensive literature review and data collection through the EMBL-EBI GWAS Catalog, PubMed, and metabolomix.com, we employed a sample size-based meta-analytic approach to evaluate the significance of previously reported GWAS associations. Our results showed that 1226 SNPs are significantly associated with urinary metabolite levels, including 48 lead SNPs correlated with 14 analytes: alanine, 3-aminoisobutyrate, betaine, creatine, creatinine, formate, glycine, glycolate, histidine, 2-hydroxybutyrate, lysine, threonine, trimethylamine, and tyrosine. Notably, the results revealed three previously unknown associations: rs4594899 with tyrosine (P = 6.6 × 10^-9^, N = 5447), rs1755609 with glycine (P = 3.3 × 10^-10^, N = 5447), and rs79053399 with 3-aminoisobutyrate (P = 6.9 × 10^-10^, N = 4656). These findings underscore the potential of urinary metabolite GWAS meta-analyses in revealing novel genetic factors that may aid in the understanding of disease processes, and highlight the necessity for larger and more comprehensive future studies.

**Author summary:** In this extensive study, we’ve meta-analysed data from various genome-wide association studies to better understand the genetic determinants of urinary metabolite levels. These metabolites are small molecules found in urine that reflect our body’s biochemical activities and can indicate states of health or disease. By combining results from previous research, we’ve identified 48 significant independent associations between single nucleotide polymorphisms (SNPs) and the levels of 14 metabolites in urine. Among these, we highlight three novel SNP-metabolite associations that offer new insights into the genetic architecture underlying metabolite regulation.

Our findings contribute to the growing body of evidence that demonstrates the value of large-scale genetic meta-analyses. The significant SNP-metabolite links uncovered may serve as biomarkers for complex biological processes and disease mechanisms. This work takes us a step closer to a more nuanced understanding of the genetic factors that influence metabolic pathways and holds promise for improving diagnostic and therapeutic strategies through precision medicine. However, the complexity of genetic contributions to metabolite variations calls for continued research, underscoring the need for larger and more comprehensive studies in the future.
