## Supplemental Tables for "Meta-Analysis of Urinary Metabolite GWAS Studies Identifies Three Novel Genome-Wide Significant Loci"

### Sheet: Supplementary table 1
Supplementary Table 1. Description of studies included in the meta-analysis.
Study	Sample size	Analytes	Associations	SNPs	Method	SNP array	Ancestry	Notes
Nicholson et al.	211	3	1297	1297	H NMR	Illumina 317K BeadChip	British
Raffler et al.	3861	55	1 799 971	608 024	NMR	Affymetrix Human SNP Array 6.0	German
Sinnott-Armstrong et al.	363 228	4	3 113 996	780 302	Assays	UK Biobank Axiom Array	British
Calvo-Serra et al.	996	44	1 248 2976	283 704	H NMR	Infinium Global Screening Array MD version 1 (Illumina)	European	Children
Schlosser et al.	1627	1172	7 034 023	1 213 222	Mass spectrometry	Illumina HumanOmni2.5-Quad	German	Limited kidney function

### Sheet: Supplementary table 2
Supplementary Table 2. Results of the sample-size weighted meta-analysis of urinary metabolite GWAS studies.
Phenotype	chr	position	SNP	other_allele	effect_allele	pval	n	eaf	m-pval	m-n	studies
FORMATE	8	18272438	rs4921914		C	6.281e-60	3787	0.2258	4.40014e-51	4783	2
TRIMETHYLAMINE	10	100189252	rs1061134	A	G	1.14661e-15	996	0.8983	2.36858e-16	1207	2
TRIMETHYLAMINE	10	100148176	rs2147896	A	G	3.77781e-144	996	0.3637	4.97184e-165	1207	2
2-HYDROXYBUTYRATE | 2-HYDROXYISOBUTYRATE	12	122295335	rs1154510		T	1.852e-78	3810	0.1338	1.83389e-102	4806	2
2-HYDROXYBUTYRATE | 2-HYDROXYISOBUTYRATE	12	122281575	rs1795963		A	2.504e-27	2811	0.3792	1.01524e-36	3807	2
2-HYDROXYBUTYRATE | 2-HYDROXYISOBUTYRATE	12	122297032	rs2596143		C	1.009e-08	3544	0.1154	4.32313e-09	4540	2
3-AMINOISOBUTYRATE	12	348785	rs11062102	C	T	1.058e-17	3211	0.35	2.81224e-29	4838	2
3-AMINOISOBUTYRATE	5	35001859	rs13170299	G	A	1.493e-08	3300	0.06	2.28124e-12	5138	3
3-AMINOISOBUTYRATE	5	34978170	rs163588	G	A	2.352e-54	3300	0.347836	5.69574e-73	6134	4
3-AMINOISOBUTYRATE	5	35001317	rs163908	A	T	1.112e-80	3137	0.42	2.58758e-112	4975	3
3-AMINOISOBUTYRATE	5	34806670	rs336465	G	A	2.79e-12	2333	0.264608	4.72335e-12	4956	3
3-AMINOISOBUTYRATE	5	34948704	rs35223036	G	T	2.875e-15	2699	0.11	1.13935e-24	4326	2
3-AMINOISOBUTYRATE	5	34848799	rs36071744	C	G	4.499e-07	3245	0.3	2.97092e-10	4872	2
3-AMINOISOBUTYRATE	5	35037115	rs37369	C	T	2.367e-252	3311	0.0863147	0	6145	4
3-AMINOISOBUTYRATE	5	35113923	rs77456162	C	T	3.025e-08	2996	0.09	5.45117e-10	4623	2
3-AMINOISOBUTYRATE	5	34746541	rs79053399	G	T	4.544e-07	3029	0.24	6.85347e-10	4656	2
ALANINE	17	37504933	rs8069451	T	C	1.788e-11	3798	0.25	1.03202e-10	5425	2
BETAINE	10	61413353	rs12356193	A	G	1.051e-08	3367	0.16	3.73465e-12	4994	2
BETAINE	17	37419220	rs2338756	A	G	1.021e-08	3312	0.25	5.99164e-09	4939	2
CREATINE	2	211543055	rs715	T	C	6.326e-17	3536	0.308115	1.75062e-16	6159	3
CREATININE	2	211540507	rs1047891	A	C	1.668e-18	352922	0.682151	2.52005e-18	355545	3
CREATININE	15	45661678	rs1288775	A	T	7.017e-11	352922	0.73	1.21952e-10	354549	2
CREATININE	1	77941524	rs1532508	C	T	1.482e-09	352922	0.49	9.8671e-10	354549	2
CREATININE	1	78623626	rs17391694	C	T	2.179e-09	352922	0.0994456	3.474e-09	355545	3
CREATININE	5	103947205	rs2447828	C	T	1.334e-09	352922	0.44	1.95443e-09	354549	2
CREATININE	15	75027880	rs2472297	C	T	4.137e-26	352922	0.23	5.63384e-26	354549	2
CREATININE	7	17284577	rs4410790	C	T	3.915e-18	352922	0.404619	3.47521e-18	355545	3
CREATININE	22	24843594	rs4822492	G	C	2e-09	352922	0.43	2.11687e-09	354549	2
CREATININE	18	53210302	rs613872	G	T	4.619e-15	352922	0.833418	3.25098e-15	355545	3
CREATININE	12	3379139	rs73048933	C	T	2.003e-09	352922	0.93	2.39159e-09	354549	2
CREATININE	7	75845837	rs78663390	A	C	5.655e-10	352922	0.85	8.25567e-10	354549	2
CREATININE	10	22050570	rs7910002	C	G	3.813e-09	352922	0.33	3.99407e-09	354549	2
CREATININE	19	41392490	rs79600176	C	T	2.916e-09	352922	0.97	2.4904e-09	354549	2
GLYCINE	9	6643754	rs1755615	T	C	3.793e-07	3692	0.22	2.41445e-10	5319	2
GLYCINE	5	150698806	rs3846710	T	C	1.102e-10	3835	0.18	2.38233e-11	5462	2
GLYCINE	2	211543055	rs715	T	C	8.365e-20	3529	0.314318	6.24159e-25	6152	3
GLYCOLATE (HYDROXYACETATE)	3	38395562	rs3132440	T	C	2.946e-14	3596	0.35	1.28154e-15	4493	2
HISTIDINE	5	1188285	rs11133665	G	A	1.806e-17	3621	0.27	3.60436e-26	5248	2
HISTIDINE	17	37652210	rs12947281	T	G	1.985e-22	3597	0.26	3.60215e-24	5224	2
HISTIDINE	5	1187641	rs4975600	C	T	3.54e-08	3173	0.15	2.66813e-09	4800	2
LYSINE	19	33353061	rs1007160	G	T	1.99125e-13	1624	0.334222	3.61017e-17	3493	3
LYSINE	19	33357433	rs35975406	G	C	5.536e-26	1624	0.39	9.13079e-43	2534	2
THREONINE	17	37504933	rs8069451	T	C	2.396e-11	3754	0.25	2.37824e-09	5379	2
TYROSINE	5	1188285	rs11133665	G	A	1.397e-16	3109	0.27	1.13786e-28	4736	2
TYROSINE	17	37513354	rs113569895	T	C	2.299e-22	3131	0.25	7.25337e-28	4758	2
TYROSINE	5	1132216	rs4594899	A	G	1.282e-06	1627	0.451367	6.60398e-09	2623	2
TYROSINE	5	1236291	rs6554677	G	A	3.054e-08	3181	0.08	2.19759e-11	4808	2
TYROSINE	5	1225613	rs7704058	A	G	4.288e-15	2879	0.21	4.02115e-16	4506	2
